# FUS post-transcriptional splicing is autoregulated via RNA condensation with therapeutic potential for ALS-FUS

**DOI:** 10.1101/2025.02.01.633781

**Authors:** Wan-Ping Huang, Vedanth Kumar, Karen Yap, Haiyan An, Sabin J. John, Rachel E. Hodgson, Anna Sanchez Avila, Emily Day, Brittany C.S. Ellis, Tek Hong Chung, Jenny Lord, Michaela Müller-McNicoll, Eugene V. Makeyev, Tatyana A. Shelkovnikova

## Abstract

Mutations in the *FUS* gene cause aggressive and often juvenile forms of amyotrophic lateral sclerosis (ALS-FUS). In addition to mRNA, the *FUS* gene gives rise to a partially processed RNA with retained introns 6 and 7. We demonstrate that these FUSint6&7-RNAs form nuclear condensates scaffolded by the highly structured intron 7 and associated with nuclear speckles. Using hybridization-proximity labelling proteomics, we show that the FUSint6&7-RNA condensates are enriched in splicing factors and the m6A reader YTHDC1. These ribonucleoprotein structures facilitate post-transcriptional FUS splicing and depend on m6A/YTHDC1 for their maintenance. FUSint6&7-RNAs become hypermethylated in cells expressing mutant FUS, leading to their enhanced condensation and consequently, splicing. We further demonstrate that FUS protein is repelled by m6A. Thus, ALS-FUS mutations may cause an abnormal activation of FUS post-transcriptional splicing via altered RNA methylation. Strikingly, ectopic expression of FUS intron 6&7 sequences dissolves the endogenous FUSint6&7-RNA condensates, downregulating FUS mRNA and protein. Overall, we describe an RNA condensation-dependent mechanism regulating FUS splicing that can be harnessed for developing new therapies.
