## Supplementary material for "FUS post-transcriptional splicing is autoregulated via RNA condensation with therapeutic potential for ALS-FUS": Table S2

### Sheet: Fus vs Ctrl
UniProtID	Gene Name	Fus_vs_Ctrl_diff(log Fold Change)	Fus_vs_Ctrl_p.val	Fus_vs_Ctrl_p.BHadj
P04053	DNTT TDT	6.39826	1.55641e-08	3.59063e-05
O00629	KPNA4 QIP1	3.37601	2.36614e-07	0.000257954
Q92945	KHSRP FUBP2	2.89683	3.35441e-07	0.000257954
Q53GS9	USP39 CGI-21 HSPC332 PRO2855	4.21272	5.40124e-07	0.000311517
Q9BTT0	ANP32E	2.5121	6.87378e-07	0.000317156
O94906	PRPF6 C20orf14	2.83963	1.07524e-06	0.000413431
Q01085	TIAL1	4.04578	2.77932e-06	0.000641189
Q04726	TLE3 KIAA1547	3.00827	5.74693e-06	0.000919924
Q9NYB0	TERF2IP DRIP5 RAP1 PP8000	3.29282	6.06172e-06	0.000919924
O43252	PAPSS1 ATPSK1 PAPSS	3.17881	6.44871e-06	0.000919924
Q8N1G4	LRRC47 KIAA1185	2.41673	7.57632e-06	0.000919924
P55735	SEC13 D3S1231E SEC13A SEC13L1 SEC13R	2.55333	7.99759e-06	0.000922522
O43709	BUD23 MERM1 WBSCR22 HUSSY-03 PP3381	3.34485	9.88231e-06	0.00101216
Q9UBT2	UBA2 SAE2 UBLE1B HRIHFB2115	2.60502	9.96146e-06	0.00101216
Q92688	ANP32B APRIL PHAPI2	3.37966	1.1279e-05	0.0010842
O95347	SMC2 CAPE SMC2L1 PRO0324	1.64469	1.17657e-05	0.00108574
O60341	KDM1A AOF2 KDM1 KIAA0601 LSD1	3.71379	1.41939e-05	0.00125943
P27694	RPA1 REPA1 RPA70	2.63147	1.5038e-05	0.00128491
P63000	RAC1 TC25 MIG5	3.38711	1.61156e-05	0.00132781
O14497	ARID1A BAF250 BAF250A C1orf4 OSA1 SMARCF1	1.96554	1.74367e-05	0.00138712
Q96AE4	FUBP1	1.93304	2.22975e-05	0.00168151
Q9NVM9	INTS13 ASUN C12orf11 GCT1	2.36654	3.4645e-05	0.00235076
P43686	PSMC4 MIP224 TBP7	1.8216	4.05714e-05	0.00267424
O75643	SNRNP200 ASCC3L1 HELIC2 KIAA0788	1.56454	4.43185e-05	0.00284008
P25205	MCM3	1.74649	4.9552e-05	0.00304055
O95232	LUC7L3 CREAP1 CROP O48	3.03526	5.04854e-05	0.00304055
Q6P2Q9	PRPF8 PRPC8	1.61765	5.84167e-05	0.00334302
Q15024	EXOSC7 KIAA0116 RRP42	2.3552	6.34582e-05	0.00334302
Q15459	SF3A1 SAP114	2.22813	7.5227e-05	0.00349123
O00255	MEN1 SCG2	2.14637	7.52341e-05	0.00349123
P50750	CDK9 CDC2L4 TAK	1.54144	7.72238e-05	0.00349123
Q14839	CHD4	1.59639	7.88098e-05	0.00349123
O60934	NBN NBS NBS1 P95	2.70929	7.99986e-05	0.00349123
P46778	RPL21	1.21975	8.02061e-05	0.00349123
Q13263	TRIM28 KAP1 RNF96 TIF1B	1.65538	8.83101e-05	0.0037728
O60264	SMARCA5 SNF2H WCRF135	2.2981	9.69128e-05	0.00392242
O43143	DHX15 DBP1 DDX15	1.75759	0.00010084	0.00392515
O75533	SF3B1 SAP155	2.37068	0.00010607	0.00401153
Q9UK59	DBR1	2.05594	0.000110945	0.00412824
O43172	PRPF4 PRP4	3.42314	0.00012709	0.00422429
Q05048	CSTF1	1.95126	0.000128466	0.00422429
P78347	GTF2I BAP135 WBSCR6	1.17841	0.000128829	0.00422429
P43243	MATR3 KIAA0723	1.04061	0.000130377	0.00422429
Q9BWF3	RBM4 RBM4A	3.15925	0.000131838	0.00422429
Q8WXI9	GATAD2B KIAA1150	2.93669	0.000135716	0.00423738
Q9UQ35	SRRM2 KIAA0324 SRL300 SRM300 HSPC075	2.00914	0.000135998	0.00423738
Q8N684	CPSF7	1.77112	0.000144798	0.00423761
Q15020	SART3 KIAA0156 TIP110	1.10684	0.000146384	0.00423761
Q9BVC6	TMEM109	2.89017	0.000146948	0.00423761
Q01105	SET	2.99263	0.000151608	0.00431801
P33992	MCM5 CDC46	2.37895	0.000157165	0.00438339
Q99848	EBNA1BP2 EBP2	2.37896	0.000174895	0.00455835
Q13247	SRSF6 SFRS6 SRP55	2.04449	0.000180199	0.00455835
P49756	RBM25 RNPC7	3.59	0.000236723	0.0056864
O14979	HNRNPDL HNRPDL JKTBP	3.34157	0.000241312	0.0056864
Q9BTC0	DIDO1 C20orf158 DATF1 KIAA0333	1.45856	0.000243872	0.0056864
Q96MU7	YTHDC1 KIAA1966 YT521	1.98566	0.000250269	0.00569112
P33240	CSTF2	2.74138	0.000253065	0.00569112
P17480	UBTF UBF UBF1	3.06896	0.000254965	0.00569112
Q9BUQ8	DDX23	2.28313	0.000271083	0.00587725
P18583	SON C21orf50 DBP5 KIAA1019 NREBP HSPC310 HSPC312	1.30003	0.00027259	0.00587725
P08621	SNRNP70 RNPU1Z RPU1 SNRP70 U1AP1	3.19952	0.000276326	0.00589136
P40763	STAT3 APRF	1.81808	0.000314869	0.00620858
Q5VYK3	ECPAS ECM29 KIAA0368	2.84559	0.000342537	0.00627169
Q12906	ILF3 DRBF MPHOSPH4 NF90	1.17166	0.000369373	0.00645563
Q9BRJ6	C7orf50 FP15621	2.61158	0.000377923	0.0065554
Q9UKV3	ACIN1 ACINUS KIAA0670	2.71025	0.000384092	0.0066127
A3KN83	SBNO1 MOP3	1.90741	0.000437621	0.00721137
Q9BQ75	CMSS1 C3orf26	2.22731	0.000453243	0.00736361
Q8WYA6	CTNNBL1 C20orf33 PP8304	2.58205	0.000473486	0.00757703
Q86X55	CARM1 PRMT4	1.50692	0.000488747	0.00765097
Q99829	CPNE1 CPN1	1.87538	0.000508044	0.00781371
Q9UNE7	STUB1 CHIP PP1131	1.19731	0.000533394	0.00799053
Q9NRX1	PNO1	2.00329	0.000560162	0.00817907
Q13427	PPIG	1.11336	0.000570492	0.00827751
P12956	XRCC6 G22P1	1.28776	0.000646738	0.00909771
Q13617	CUL2	1.73698	0.000665503	0.00923782
Q16531	DDB1 XAP1	1.28841	0.000672426	0.00923782
Q92499	DDX1	1.03759	0.000689343	0.00932663
O43592	XPOT	2.09265	0.000702468	0.00932663
Q53EL6	PDCD4 H731	1.54934	0.000715218	0.00932663
Q92878	RAD50	2.01087	0.000746328	0.00948566
P24928	POLR2A POLR2	2.21121	0.000761179	0.00954369
O43684	BUB3	2.08659	0.000786371	0.00969947
Q12965	MYO1E MYO1C	1.8192	0.000793353	0.00969947
P05455	SSB	1.67383	0.000800286	0.00971715
P18754	RCC1 CHC1	1.93666	0.000887257	0.0102533
Q9UKD2	MRTO4 C1orf33 MRT4	1.32871	0.000894894	0.010269
Q9NQW6	ANLN	3.2341	0.000905393	0.010269
O75150	RNF40 BRE1B KIAA0661	2.68679	0.000908051	0.010269
Q9BQG0	MYBBP1A P160	2.915	0.000914609	0.0102927
Q9UIG0	BAZ1B WBSC10 WBSCR10 WBSCR9 WSTF	3.23319	0.000985186	0.010547
P51991	HNRNPA3 HNRPA3	1.2559	0.00101145	0.0106717
Q9UNM6	PSMD13	1.0699	0.00101305	0.0106717
O60563	CCNT1	3.49759	0.00103065	0.0106738
Q7Z4V5	HDGFL2 HDGF2 HDGFRP2 HRP2 UNQ785/PRO1604	2.09489	0.00103707	0.0106738
O75694	NUP155 KIAA0791	1.39493	0.00108698	0.0109795
Q9Y4W2	LAS1L MSTP060	2.72909	0.0010929	0.0109795
Q14669	TRIP12 KIAA0045 ULF	1.69341	0.00113142	0.0112025
P28340	POLD1 POLD	2.81651	0.00115903	0.0113782
P14678	SNRPB COD SNRPB1	1.27792	0.00118971	0.0114361
O76021	RSL1D1 CATX11 CSIG PBK1 L12	1.78114	0.00121211	0.0115844
Q9UNQ2	DIMT1 DIMT1L HUSSY-05	2.46336	0.00122471	0.0115844
Q68CP9	ARID2 BAF200 KIAA1557	2.01459	0.00127365	0.011848
Q96GQ7	DDX27 cPERP-F RHLP HSPC259 PP3241	2.85142	0.00131211	0.0121568
O60306	AQR KIAA0560	4.01189	0.00132202	0.0121996
Q9NVI1	FANCI KIAA1794	4.30202	0.0013304	0.012225
P43246	MSH2	1.56047	0.00149132	0.0131316
Q12905	ILF2 NF45 PRO3063	1.19391	0.00165817	0.0140985
P51665	PSMD7 MOV34L	3.46851	0.00170299	0.0143912
Q5T0F9	CC2D1B KIAA1836	1.98132	0.00186038	0.0150066
Q6P1J9	CDC73 C1orf28 HRPT2	2.00654	0.00193116	0.0152603
P40692	MLH1 COCA2	1.87783	0.00193152	0.0152603
O00541	PES1	1.28719	0.00195587	0.0153476
Q9NZT2	OGFR	2.15129	0.00199291	0.0155197
Q9H307	PNN DRS MEMA	2.13156	0.00199876	0.0155197
Q9NRG9	AAAS ADRACALA GL003	1.36337	0.00201489	0.0155197
P61326	MAGOH MAGOHA	1.94097	0.00203835	0.0155197
Q8WVB6	CHTF18 C16orf41 CTF18	1.86848	0.00207404	0.0156824
P78332	RBM6 DEF3	1.65333	0.00219887	0.0161958
Q96C86	DCPS DCS1 HINT5 HSPC015	1.3613	0.00221139	0.0161958
O15294	OGT	1.54487	0.00241088	0.0168034
Q13835	PKP1	1.64033	0.00272212	0.0180241
Q7L5N1	COPS6 CSN6 HVIP	2.03103	0.00272666	0.0180241
Q8WX92	NELFB COBRA1 KIAA1182	2.09665	0.00296616	0.0188365
Q9BQ52	ELAC2 HPC2	1.9627	0.00297474	0.0188365
Q96T88	UHRF1 ICBP90 NP95 RNF106	1.4531	0.00298837	0.0188365
Q13148	TARDBP TDP43	1.31824	0.00311614	0.0192621
P56545	CTBP2	1.02678	0.00313242	0.0192621
O15397	IPO8 RANBP8	2.21819	0.00313937	0.0192621
P13984	GTF2F2 RAP30	1.0398	0.00329005	0.0198176
Q9H0A0	NAT10 ALP KIAA1709	1.14479	0.00337675	0.0200261
P40938	RFC3	1.30616	0.00340836	0.0201102
Q9BV38	WDR18	2.56775	0.00346312	0.0203293
Q96ST3	SIN3A	2.36721	0.00350893	0.020452
O00231	PSMD11	1.32481	0.00357936	0.0206264
P55036	PSMD4 MCB1	2.3383	0.00358525	0.0206264
Q8WVV9	HNRNPLL HNRPLL SRRF BLOCK24	2.38905	0.00370627	0.0211109
Q06265	EXOSC9 PMSCL1	1.82961	0.00388243	0.0217926
Q9Y394	DHRS7 DHRS7A RETSDR4 SDR34C1 CGI-86 UNQ285/PRO3448	1.44594	0.00396663	0.0221439
P38398	BRCA1 RNF53	3.30632	0.00418139	0.0229132
Q16831	UPP1 UP	1.08662	0.00436823	0.0232668
Q9NVU7	SDAD1 NUC130	1.97637	0.00455996	0.0238621
P29144	TPP2	1.57913	0.00457244	0.0238656
Q12996	CSTF3	2.5724	0.00468471	0.0242868
Q5T8P6	RBM26 C13orf10 PRO1777	1.64178	0.00472012	0.0243983
O75717	WDHD1 AND1	2.29892	0.00491943	0.0249981
Q9BYG3	NIFK MKI67IP NOPP34	1.00568	0.00495929	0.02506
P27695	APEX1 APE APE1 APEX APX HAP1 REF1	1.18256	0.00504046	0.025279
Q9HAV4	XPO5 KIAA1291 RANBP21	3.24726	0.00529563	0.026156
Q9H2P0	ADNP ADNP1 KIAA0784	2.03322	0.00541984	0.0262985
O00148	DDX39A DDX39	2.39285	0.00544837	0.0262985
O43148	RNMT KIAA0398	1.15909	0.00584181	0.0276736
Q07955	SRSF1 ASF SF2 SF2P33 SFRS1 OK/SW-cl.3	3.33709	0.00590059	0.027781
Q92973	TNPO1 KPNB2 MIP1 TRN	1.20194	0.00607515	0.0284117
Q8TED0	UTP15	1.17831	0.00616448	0.0285571
Q86VM9	ZC3H18 NHN1	1.99881	0.00625124	0.0287283
P61289	PSME3	2.97649	0.00630026	0.0287816
P35659	DEK	3.74497	0.00651175	0.0295721
Q9UQE7	SMC3 BAM BMH CSPG6 SMC3L1	1.28509	0.00685073	0.030685
Q5T4S7	UBR4 KIAA0462 KIAA1307 RBAF600 ZUBR1	1.16059	0.00686323	0.030685
O43809	NUDT21 CFIM25 CPSF25 CPSF5	1.24206	0.0075626	0.0329035
Q9H2U1	DHX36 DDX36 KIAA1488 MLEL1 RHAU	1.70646	0.00757154	0.0329035
Q9NWH9	SLTM MET	1.41596	0.00786361	0.0339726
P17980	PSMC3 TBP1	1.41612	0.00821352	0.0350376
Q8WTS6	SETD7 KIAA1717 KMT7 SET7 SET9	1.70027	0.00886203	0.0368373
Q9Y4B6	DCAF1 KIAA0800 RIP VPRBP	2.35354	0.0094931	0.0384284
Q9UNZ2	NSFL1C UBXN2C	2.00585	0.00991743	0.0397985
Q687X5	STEAP4 STAMP2 TNFAIP9	1.13807	0.00994428	0.0397985
Q12948	FOXC1 FKHL7 FREAC3	2.52321	0.0104723	0.0410181
Q8N3U4	STAG2 SA2	2.28051	0.0107645	0.0420626
Q5F1R6	DNAJC21 DNAJA5	1.84895	0.0108735	0.0423735
Q8NFH3	NUP43	1.7927	0.0119453	0.0452519
Q12874	SF3A3 SAP61	2.04884	0.0120226	0.0453947
P52298	NCBP2 CBP20 PIG55	1.98602	0.0122213	0.045972
Q13547	HDAC1 RPD3L1	3.71856	0.0122751	0.045972
Q96I24	FUBP3 FBP3	1.14406	0.0128151	0.0471523
Q99590	SCAF11 CASP11 SFRS2IP SIP1 SRSF2IP	1.33889	0.0131663	0.0482136
Q9H7B2	RPF2 BXDC1	1.67249	0.0132601	0.0484804
Q96PZ0	PUS7 KIAA1897	3.62322	0.0132827	0.0484859
P63165	SUMO1 SMT3C SMT3H3 UBL1 OK/SW-cl.43	2.05819	0.0134406	0.048754
Q29RF7	PDS5A KIAA0648 PDS5 PIG54	1.43151	0.0136716	0.0493589
Q01780	EXOSC10 PMSCL PMSCL2 RRP6	1.232	0.0137072	0.0494102
P23193	TCEA1 GTF2S TFIIS	1.26165	0.0139253	0.0497787
Q9Y295	DRG1 NEDD3	1.81634	0.0142778	0.0505198
P30876	POLR2B	1.55677	0.0155751	0.0526857
P42285	MTREX DOB1 KIAA0052 MTR4 SKIV2L2	1.36973	0.0165618	0.0552938
P46379	BAG6 BAT3 G3	1.71105	0.0166047	0.0553569
Q9H4Z3	PCIF1 C20orf67 CAPAM PPP1R121	1.29167	0.0169721	0.0562566
P52788	SMS	1.04995	0.0173828	0.057315
Q00535	CDK5 CDKN5 PSSALRE	1.41236	0.0177871	0.0584543
Q9NRZ9	HELLS PASG SMARCA6 Nbla10143	1.72002	0.0181597	0.0593404
P26368	U2AF2 U2AF65	1.25803	0.0186079	0.0602083
P24941	CDK2 CDKN2	1.12159	0.0194777	0.061971
Q9NVH2	INTS7 C1orf73	2.10653	0.0195252	0.061971
P42771	CDKN2A CDKN2 MTS1	2.24975	0.0196895	0.0623585
Q15773	MLF2	1.66044	0.019846	0.062462
Q96D46	NMD3 CGI-07	1.27259	0.0203052	0.0632174
P46060	RANGAP1 KIAA1835 SD	1.11475	0.0212375	0.0652396
Q4G0J3	LARP7 HDCMA18P	1.67482	0.0216181	0.0661302
O15355	PPM1G PPM1C	1.33275	0.022092	0.066797
Q13616	CUL1	1.28768	0.0222236	0.0669318
Q49A26	GLYR1 HIBDL NDF NP60 NPAC	1.41404	0.0229803	0.0684948
P18858	LIG1	1.8223	0.0234149	0.0689887
Q10570	CPSF1 CPSF160	1.853	0.0234738	0.069074
Q9Y3C6	PPIL1 CYPL1 CGI-124 UNQ2425/PRO4984	1.86649	0.0242217	0.0705517
Q8NFC6	BOD1L1 BOD1L FAM44A KIAA1327	1.54677	0.0259867	0.0735702
O95478	NSA2 TINP1 HUSSY-29	1.9355	0.0259903	0.0735702
Q9NUQ9	CYRIB CYRI FAM49B BM-009	1.12927	0.0268019	0.0750369
Q9Y4X5	ARIH1 ARI MOP6 UBCH7BP HUSSY-27	1.41758	0.0269074	0.0750609
Q13131	PRKAA1 AMPK1	2.19611	0.0281808	0.07786
Q6PD62	CTR9 KIAA0155 SH2BP1	2.26701	0.0283909	0.0780701
Q9HCS7	XAB2 HCNP KIAA1177 SYF1 PP3898	2.30597	0.0292036	0.080059
Q9H8H0	NOL11 L14	1.30489	0.0303491	0.082447
P52294	KPNA1 RCH2	1.14035	0.0304983	0.0825879
P49959	MRE11 HNGS1 MRE11A	1.67674	0.030595	0.0826495
O94992	HEXIM1 CLP1 EDG1 HIS1 MAQ1	1.05377	0.0311393	0.0833989
P78346	RPP30 RNASEP2	1.23913	0.0319199	0.0850338
Q16539	MAPK14 CSBP CSBP1 CSBP2 CSPB1 MXI2 SAPK2A	1.32381	0.0326502	0.086569
Q7Z6E9	RBBP6 P2PR PACT RBQ1 My038	1.69151	0.033108	0.0873914
Q92989	CLP1 HEAB	1.30419	0.0335733	0.0881346
Q13243	SRSF5 HRS SFRS5 SRP40	2.46261	0.0341926	0.0893409
O94913	PCF11 KIAA0824	1.70839	0.0344756	0.0896676
Q9BT78	COPS4 CSN4	1.87211	0.0349969	0.0903108
Q9HC52	CBX8 PC3 RC1	1.07616	0.0365077	0.0926549
P45973	CBX5 HP1A	2.00568	0.0367317	0.0929167
Q16777	H2AC20 H2AFQ HIST2H2AC	1.82809	0.0390052	0.0968622
Q13185	CBX3	1.04168	0.0435069	0.105456
Q09472	EP300 P300	1.23259	0.0437482	0.105794
Q9Y2L1	DIS3 KIAA1008 RRP44	1.37154	0.045118	0.107974
Q92804	TAF15 RBP56 TAF2N	1.72093	0.0453929	0.10852
O43660	PLRG1	1.69919	0.0460038	0.109413
Q13356	PPIL2	1.15079	0.0464309	0.110315
Q02241	KIF23 KNSL5 MKLP1	1.32244	0.0483975	0.113469
Q9UPT8	ZC3H4 C19orf7 KIAA1064	1.13613	0.0494395	0.115676

### Sheet: ACTB vs Ctrl
UniProtID	Gene name	ActB_vs_Ctrl_diff(log Fold Change)	ActB_vs_Ctrl_p.val	ActB_vs_Ctrl_p.BHadj
P04053	DNTT TDT	7.73139	3.63798e-09	8.39283e-06
O00629	KPNA4 QIP1	2.82235	9.11968e-07	0.000525978
Q53GS9	USP39 CGI-21 HSPC332 PRO2855	3.26775	3.58974e-06	0.000922829
Q8TF05	PPP4R1 MEG1 PP4R1	2.74954	3.6855e-06	0.000922829
Q8WXI9	GATAD2B KIAA1150	4.70268	4.77995e-06	0.000931573
P55735	SEC13 D3S1231E SEC13A SEC13L1 SEC13R	2.73424	4.84563e-06	0.000931573
Q92945	KHSRP FUBP2	1.97914	5.73686e-06	0.00101807
Q9NYB0	TERF2IP DRIP5 RAP1 PP8000	3.28107	6.22246e-06	0.00102537
O43709	BUD23 MERM1 WBSCR22 HUSSY-03 PP3381	3.50199	7.07306e-06	0.00103667
Q9BTT0	ANP32E	1.77756	8.90428e-06	0.00103667
Q8N1G4	LRRC47 KIAA1185	2.20291	1.48367e-05	0.00155583
P63000	RAC1 TC25 MIG5	3.22643	2.28378e-05	0.00188447
Q01085	TIAL1	2.9389	2.83881e-05	0.00211263
O95347	SMC2 CAPE SMC2L1 PRO0324	1.43364	3.15019e-05	0.00217477
P27694	RPA1 REPA1 RPA70	2.35759	3.29939e-05	0.00217477
Q04726	TLE3 KIAA1547	2.23671	4.8342e-05	0.00278812
Q9P2J5	LARS1 KIAA1352 LARS	1.80048	5.29745e-05	0.00285687
Q9UNE7	STUB1 CHIP PP1131	1.64045	6.47239e-05	0.00317698
O43252	PAPSS1 ATPSK1 PAPSS	2.28849	6.75917e-05	0.00324863
O75694	NUP155 KIAA0791	2.09685	7.48684e-05	0.00330666
Q9UBT2	UBA2 SAE2 UBLE1B HRIHFB2115	1.91469	8.84924e-05	0.00340682
Q9BVC6	TMEM109	3.07867	9.54657e-05	0.00340682
O94906	PRPF6 C20orf14	1.51633	0.000100081	0.00340682
P61326	MAGOH MAGOHA	3.10683	0.000100143	0.00340682
O00255	MEN1 SCG2	2.04546	0.000104848	0.00340682
Q9H814	PHAX RNUXA	2.12284	0.000146973	0.00385491
Q9NRG9	AAAS ADRACALA GL003	2.03578	0.000158617	0.00388421
Q9BWF3	RBM4 RBM4A	3.03672	0.000172307	0.00402836
O14980	XPO1 CRM1	1.02507	0.000190259	0.0041624
P18583	SON C21orf50 DBP5 KIAA1019 NREBP HSPC310 HSPC312	1.36919	0.000193055	0.0041624
Q9BRJ6	C7orf50 FP15621	2.81995	0.00022797	0.0044576
Q9UK59	DBR1	1.8219	0.00025054	0.00466125
P46060	RANGAP1 KIAA1835 SD	2.4281	0.000273325	0.00493342
Q96A65	EXOC4 KIAA1699 SEC8 SEC8L1	1.71246	0.000273723	0.00493342
Q99829	CPNE1 CPN1	2.02701	0.000306648	0.00510474
Q12965	MYO1E MYO1C	2.03308	0.000390508	0.00581771
Q9BQ75	CMSS1 C3orf26	2.25371	0.00042002	0.00617744
O43143	DHX15 DBP1 DDX15	1.41934	0.000420398	0.00617744
O95486	SEC24A	1.07485	0.000440883	0.0063175
O76021	RSL1D1 CATX11 CSIG PBK1 L12	2.07949	0.000459141	0.00653851
P49792	RANBP2 NUP358	1.53971	0.000491015	0.00686529
P25205	MCM3	1.22131	0.000549165	0.00715617
Q687X5	STEAP4 STAMP2 TNFAIP9	1.86413	0.000600637	0.00741
O60264	SMARCA5 SNF2H WCRF135	1.73361	0.000626781	0.00761044
P40763	STAT3 APRF	1.63147	0.000633257	0.00764882
P43686	PSMC4 MIP224 TBP7	1.2072	0.000644954	0.00770304
O43172	PRPF4 PRP4	2.66813	0.000654842	0.00770776
O60341	KDM1A AOF2 KDM1 KIAA0601 LSD1	2.10771	0.000677847	0.00778267
Q9UKD2	MRTO4 C1orf33 MRT4	1.3725	0.000730891	0.00798107
P33240	CSTF2	2.32617	0.000731292	0.00798107
P37198	NUP62	2.9857	0.000825903	0.00822059
O75643	SNRNP200 ASCC3L1 HELIC2 KIAA0788	1.0087	0.000829474	0.00822059
O00541	PES1	1.47169	0.000870386	0.00850617
Q13247	SRSF6 SFRS6 SRP55	1.60079	0.000879517	0.00850617
O14497	ARID1A BAF250 BAF250A C1orf4 OSA1 SMARCF1	1.10073	0.00088122	0.00850617
P17480	UBTF UBF UBF1	2.52491	0.000893147	0.00857535
Q15459	SF3A1 SAP114	1.50695	0.000986208	0.00916162
P50750	CDK9 CDC2L4 TAK	1.04602	0.000988836	0.00916162
P08621	SNRNP70 RNPU1Z RPU1 SNRP70 U1AP1	2.61735	0.000997459	0.00919913
Q9BWH6	RPAP1 KIAA1403	1.5342	0.00101664	0.00923383
Q9UNM6	PSMD13	1.06373	0.00104974	0.00938667
O75533	SF3B1 SAP155	1.58725	0.00142078	0.011256
Q9UQ35	SRRM2 KIAA0324 SRL300 SRM300 HSPC075	1.37088	0.00157781	0.0120133
Q68CP9	ARID2 BAF200 KIAA1557	1.92975	0.00164899	0.0122717
Q92973	TNPO1 KPNB2 MIP1 TRN	1.51	0.00169226	0.0125129
Q99567	NUP88	2.82196	0.00182511	0.012925
Q9Y6E0	STK24 MST3 STK3	1.6948	0.00183058	0.012925
O00159	MYO1C	1.46479	0.00184323	0.012925
Q8NFH3	NUP43	2.50002	0.00202154	0.0138051
O00203	AP3B1 ADTB3A	2.30557	0.0022183	0.0144566
Q13617	CUL2	1.41819	0.00227569	0.014624
Q9H0A0	NAT10 ALP KIAA1709	1.22191	0.00233079	0.0148239
Q9UKV3	ACIN1 ACINUS KIAA0670	2.01935	0.00235294	0.0148565
Q96GQ7	DDX27 cPERP-F RHLP HSPC259 PP3241	2.57654	0.0023887	0.0149164
A3KN83	SBNO1 MOP3	1.43846	0.00246446	0.0152834
Q9BQG0	MYBBP1A P160	2.43709	0.00266007	0.0160229
Q9NVU7	SDAD1 NUC130	2.14329	0.00290846	0.0168588
Q13395	TARBP1 TRM3 TRP185	1.93481	0.00301251	0.0172882
Q06265	EXOSC9 PMSCL1	1.91264	0.00303067	0.0173063
Q86X55	CARM1 PRMT4	1.10947	0.00311521	0.0177015
Q96D46	NMD3 CGI-07	1.8452	0.00313836	0.0177223
Q92878	RAD50	1.57124	0.00324375	0.0180757
Q5T4S7	UBR4 KIAA0462 KIAA1307 RBAF600 ZUBR1	1.32929	0.00330243	0.0182176
Q9BUQ8	DDX23	1.51925	0.0033087	0.0182176
P17980	PSMC3 TBP1	1.67156	0.00339611	0.0185482
P53621	COPA	1.01718	0.00345783	0.0185516
P78346	RPP30 RNASEP2	1.95773	0.00355123	0.0187476
P33992	MCM5 CDC46	1.43791	0.00358924	0.0188255
Q9UNF1	MAGED2 BCG1	1.12168	0.00364241	0.0188832
O14979	HNRNPDL HNRPDL JKTBP	2.13655	0.00374724	0.0192108
Q9NRX1	PNO1	1.44521	0.00392892	0.0198772
O43592	XPOT	1.53952	0.00429254	0.0210253
P46379	BAG6 BAT3 G3	2.21391	0.00459	0.0217777
P18754	RCC1 CHC1	1.46003	0.00460427	0.0217777
Q5T0F9	CC2D1B KIAA1836	1.68791	0.00460703	0.0217777
Q8WX92	NELFB COBRA1 KIAA1182	1.93332	0.00464703	0.0218752
Q9ULT8	HECTD1 KIAA1131	2.5783	0.00473266	0.0220126
O43847	NRDC NRD1	1.10878	0.00503817	0.0227013
Q9NQW6	ANLN	2.3913	0.00520142	0.0229987
P45973	CBX5 HP1A	3.0049	0.00574915	0.0243363
Q8WVV9	HNRNPLL HNRPLL SRRF BLOCK24	2.1864	0.00598149	0.0249987
O15294	OGT	1.30501	0.00610894	0.0253934
O75828	CBR3 SDR21C2	1.14265	0.00624823	0.0257829
Q9UQE7	SMC3 BAM BMH CSPG6 SMC3L1	1.30762	0.00625853	0.0257829
P49756	RBM25 RNPC7	2.07611	0.00633206	0.0258793
O43684	BUB3	1.45067	0.00638935	0.0258793
O75150	RNF40 BRE1B KIAA0661	1.90925	0.00643096	0.0258922
P55036	PSMD4 MCB1	2.08963	0.00656545	0.0263098
Q96C86	DCPS DCS1 HINT5 HSPC015	1.10961	0.00680743	0.0269378
Q9HA64	FN3KRP	1.45269	0.00694142	0.0273274
Q9Y295	DRG1 NEDD3	2.09911	0.00701387	0.0275187
O00231	PSMD11	1.16092	0.00725513	0.0282253
P51665	PSMD7 MOV34L	2.66592	0.00732574	0.0283574
Q53EL6	PDCD4 H731	1.02512	0.00763035	0.0291927
Q13131	PRKAA1 AMPK1	2.90697	0.0077431	0.029459
Q9HCN4	GPN1 MBDIN RPAP4 XAB1 HUSSY-23	1.62181	0.00775101	0.029459
Q14669	TRIP12 KIAA0045 ULF	1.20095	0.00781041	0.0295316
Q7Z3B4	NUP54	2.71141	0.0078486	0.0295316
O60306	AQR KIAA0560	2.91611	0.00785054	0.0295316
Q9BQ52	ELAC2 HPC2	1.63333	0.00797967	0.0296611
Q13451	FKBP5 AIG6 FKBP51	1.38466	0.0079842	0.0296611
P50148	GNAQ GAQ	1.22848	0.00843127	0.0307768
Q14692	BMS1 BMS1L KIAA0187	2.72004	0.00869311	0.0314342
Q9H4Z3	PCIF1 C20orf67 CAPAM PPP1R121	1.47891	0.00890233	0.0318616
P52788	SMS	1.19862	0.00927567	0.0327201
Q9Y3B4	SF3B6 SAP14 SF3B14 SF3B14A CGI-110 HSPC175 HT006	2.04578	0.00948274	0.0332979
P63165	SUMO1 SMT3C SMT3H3 UBL1 OK/SW-cl.43	2.2112	0.00950457	0.0333238
Q9HAV4	XPO5 KIAA1291 RANBP21	2.87947	0.00981753	0.0341615
Q07955	SRSF1 ASF SF2 SF2P33 SFRS1 OK/SW-cl.3	3.0173	0.00986318	0.0342686
O60563	CCNT1	2.32057	0.0101004	0.0346481
Q15428	SF3A2 SAP62	1.75048	0.0101076	0.0346481
P05455	SSB	1.06491	0.0101577	0.0347166
P38398	BRCA1 RNF53	2.78106	0.0102654	0.0348782
P50402	EMD EDMD STA	1.18694	0.0106232	0.0355304
Q8NFH5	NUP35 MP44 NUP53	2.78464	0.0106268	0.0355304
Q9NXE4	SMPD4 KIAA1418 SKNY	2.51015	0.010782	0.0358417
P47756	CAPZB	1.08315	0.0117694	0.0380229
Q9BV38	WDR18	2.01557	0.0121613	0.0389128
Q99848	EBNA1BP2 EBP2	1.14626	0.0125646	0.0398167
Q9Y4W2	LAS1L MSTP060	1.74415	0.0126759	0.0399498
Q14147	DHX34 DDX34 KIAA0134	1.61311	0.013727	0.042337
Q5THJ4	VPS13D KIAA0453	1.68535	0.0142546	0.0434416
Q9UBK8	MTRR	1.00519	0.0154854	0.0462157
P78332	RBM6 DEF3	1.13628	0.0156014	0.0464418
Q8N9T8	KRI1	1.01007	0.0173049	0.0500358
Q9Y3I1	FBXO7 FBX7	2.24138	0.0177532	0.0507517
Q9Y314	NOSIP CGI-25	2.49581	0.0182834	0.0518179
Q6ZT12	UBR3 KIAA2024 ZNF650	1.13415	0.0183763	0.0519534
Q6P1J9	CDC73 C1orf28 HRPT2	1.2877	0.0192255	0.0535668
Q96I24	FUBP3 FBP3	1.04665	0.0192726	0.0535686
Q9H7B2	RPF2 BXDC1	1.50416	0.0214401	0.0586046
Q5JTH9	RRP12 KIAA0690	1.11167	0.0220728	0.0600496
Q9UNZ2	NSFL1C UBXN2C	1.68667	0.0220999	0.0600523
O95232	LUC7L3 CREAP1 CROP O48	1.06168	0.023581	0.0634789
Q03252	LMNB2 LMN2	1.29991	0.0252706	0.0669095
O95394	PGM3 AGM1	2.30232	0.0254918	0.0672878
Q8IY81	FTSJ3 SB92	1.98329	0.0256547	0.0675633
Q9NQG5	RPRD1B C20orf77 CREPT	1.25218	0.0259858	0.0681241
Q8TDD1	DDX54	1.83199	0.0263499	0.0688441
O95336	PGLS	2.08492	0.0265205	0.0688565
Q16539	MAPK14 CSBP CSBP1 CSBP2 CSPB1 MXI2 SAPK2A	1.38868	0.0268837	0.0690653
Q5VYK3	ECPAS ECM29 KIAA0368	1.27409	0.0273221	0.0698803
P49959	MRE11 HNGS1 MRE11A	1.71475	0.0279242	0.0705598
Q12872	SFSWAP SFRS8 SWAP	3.41339	0.0281489	0.0709722
Q8NFH4	NUP37	2.56003	0.0304222	0.0756293
Q14562	DHX8 DDX8	1.23222	0.0315317	0.0772226
Q16513	PKN2 PRK2 PRKCL2	1.70937	0.0316224	0.0773625
P24928	POLR2A POLR2	1.07148	0.0328684	0.0793174
O95478	NSA2 TINP1 HUSSY-29	1.81183	0.0339785	0.0817396
Q6PD62	CTR9 KIAA0155 SH2BP1	2.14615	0.0353515	0.0838853
Q96IJ6	GMPPA	1.21728	0.0353854	0.0838853
P67812	SEC11A SEC11L1 SPC18 SPCS4A	1.13602	0.0357073	0.0841406
P49841	GSK3B	1.12661	0.0363536	0.0848006
Q7L5N1	COPS6 CSN6 HVIP	1.1738	0.037926	0.0873207
O15397	IPO8 RANBP8	1.27623	0.042386	0.0950286
O15173	PGRMC2 DG6 PMBP	1.04522	0.0464745	0.102111
O00148	DDX39A DDX39	1.45986	0.0494394	0.106895

### Sheet: ACTB enriched proteins (vs Fus)
UniProtID	Gene name	Fus_vs_ActB_diff (log Fold Change)	Fus_vs_ActB_p.val	Fus_vs_ActB_p.BHadj
Q9H814	PHAX RNUXA	-2.55482	4.08047e-05	0.00855785
Q8TF05	PPP4R1 MEG1 PP4R1	-1.80017	7.69973e-05	0.0113498
Q9HA64	FN3KRP	-2.97846	8.40818e-05	0.0113498
O95573	ACSL3 ACS3 FACL3 LACS3	-2.08237	0.000438823	0.0273612
Q9P2J5	LARS1 KIAA1352 LARS	-1.21943	0.000714436	0.0374592
P37198	NUP62	-3.0046	0.000793996	0.0398206
P04053	DNTT TDT	-1.33314	0.00120884	0.0489261
P30260	CDC27 ANAPC3 D0S1430E D17S978E	-1.07019	0.00145295	0.0559114
Q9H3U1	UNC45A SMAP1	-1.07362	0.00165679	0.0572392
Q13395	TARBP1 TRM3 TRP185	-2.09362	0.00191172	0.0621174
Q9Y6D9	MAD1L1 MAD1 TXBP181	-1.70291	0.00251806	0.0691568
Q8WXI9	GATAD2B KIAA1150	-1.76599	0.00327257	0.0801957
Q9Y2U8	LEMD3 MAN1	-1.93537	0.00431924	0.0914173
Q9ULU4	ZMYND8 KIAA1125 PRKCBP1 RACK7	-1.08201	0.004464	0.0927789
Q9Y314	NOSIP CGI-25	-3.18875	0.00550827	0.100376
Q86Y91	KIF18B	-5.4221	0.00767429	0.112768
Q9GZR2	REXO4 PMC2 XPMC2H	-2.00825	0.00866345	0.122351
P46060	RANGAP1 KIAA1835 SD	-1.31335	0.00992574	0.127624
Q13451	FKBP5 AIG6 FKBP51	-1.25188	0.0130869	0.148187
Q9Y6E0	STK24 MST3 STK3	-1.10177	0.0174258	0.165437
P61326	MAGOH MAGOHA	-1.16587	0.0265753	0.192796
Q9BZX2	UCK2 UMPK	-1.7548	0.0303184	0.206937
Q7Z2W9	MRPL21	-2.34257	0.0316587	0.21268
Q969X5	ERGIC1 ERGIC32 KIAA1181 HT034	-1.13169	0.0316816	0.21268
Q99567	NUP88	-1.55262	0.0350982	0.218252
Q14147	DHX34 DDX34 KIAA0134	-1.28556	0.0363179	0.219909
Q6PKG0	LARP1 KIAA0731 LARP	-1.29111	0.0450586	0.233539
O00203	AP3B1 ADTB3A	-1.19683	0.0494507	0.243672
Q96GX5	MASTL GW GWL THC2	-1.54321	0.0498316	0.24368

### Sheet: Fus enriched proteins (vs ACTB)
UniProtID	Gene Name	Fus_vs_ActB_diff(log Fold Change)	Fus_vs_ActB_p.val	Fus_vs_ActB_p.BHadj
Q92688	ANP32B APRIL PHAPI2	3.44096	9.89992e-06	0.00664115	nuclear-cyt export
Q13427	PPIG	1.83142	1.91395e-05	0.00803774	splicing (interacts with PNN)
O60934	NBN NBS NBS1 P95	3.16617	2.67785e-05	0.00803774	DNA repair
Q96MU7	YTHDC1 KIAA1966 YT521	2.40505	6.802e-05	0.0113498	methylation
Q13835	PKP1	2.78204	9.49268e-05	0.0115261
Q03468	ERCC6 CSB	1.17762	0.000111349	0.0122325	DNA repair, chromatin remodeling
P52294	KPNA1 RCH2	2.86711	0.000186766	0.0176571	Nuclear import receptor
Q12888	TP53BP1	2.00682	0.000247598	0.0186787	DNA damage repair
O94906	PRPF6 C20orf14	1.3233	0.000250992	0.0186787	splicing
Q9NVM9	INTS13 ASUN C12orf11 GCT1	1.72364	0.000303507	0.0218809	nuclear envelope localisation
Q8WYA6	CTNNBL1 C20orf33 PP8304	2.72064	0.000337246	0.0235765	n/A
Q15024	EXOSC7 KIAA0116 RRP42	1.81496	0.000368775	0.0250225	RNA processing and degradation
Q96AE4	FUBP1	1.2451	0.000451439	0.0274071	DNA helicase
O14776	TCERG1 CA150 TAF2S	1.68969	0.000526549	0.0303687	transcription elongation and splicing
Q01105	SET	2.38388	0.000672571	0.0369433
P19387	POLR2C A-152E5.7	1.71725	0.000738693	0.0378703
Q9H9B1	EHMT1 EUHMTASE1 GLP KIAA1876 KMT1D	1.18158	0.000859624	0.0406296
O95232	LUC7L3 CREAP1 CROP O48	1.97357	0.000883107	0.0406296
Q9HCS7	XAB2 HCNP KIAA1177 SYF1 PP3898	4.40392	0.00102619	0.0438411
Q9NTI5	PDS5B APRIN AS3 KIAA0979	1.54763	0.00145716	0.0559114
Q14839	CHD4	1.01722	0.00147615	0.0559114
Q8WVB6	CHTF18 C16orf41 CTF18	1.95687	0.00157884	0.0572392
Q9BTC0	DIDO1 C20orf158 DATF1 KIAA0333	1.08367	0.0015945	0.0572392
P51553	IDH3G	1.47193	0.00166234	0.0572392
P13984	GTF2F2 RAP30	1.1273	0.0020721	0.0637379
Q96I59	NARS2	1.00265	0.00213295	0.0645469
Q5VT52	RPRD2 KIAA0460 HSPC099	2.33773	0.00236328	0.0673098
Q92889	ERCC4 ERCC11 XPF	1.31863	0.00247737	0.0691568
Q7Z4V5	HDGFL2 HDGF2 HDGFRP2 HRP2 UNQ785/PRO1604	1.72521	0.00325154	0.0801957
O60341	KDM1A AOF2 KDM1 KIAA0601 LSD1	1.60608	0.00342664	0.0823465
Q5F1R6	DNAJC21 DNAJA5	2.29297	0.00353485	0.0831917
Q01844	EWSR1 EWS	1.38848	0.00356999	0.0831917
P40692	MLH1 COCA2	1.64909	0.00404184	0.0884299
O43660	PLRG1	2.88262	0.0040631	0.0884299
Q14676	MDC1 KIAA0170 NFBD1	2.3908	0.00422433	0.0908046
Q4G0J3	LARP7 HDCMA18P	2.33239	0.00425093	0.0908046
Q05048	CSTF1	1.10399	0.00438362	0.0919365
Q9NVI1	FANCI KIAA1794	3.42514	0.00490117	0.096786
Q9Y394	DHRS7 DHRS7A RETSDR4 SDR34C1 CGI-86 UNQ285/PRO3448	1.35377	0.00565986	0.100376
P26358	DNMT1 AIM CXXC9 DNMT	1.05763	0.00669447	0.104352
O00443	PIK3C2A	4.62199	0.00716187	0.109539
Q9UNQ2	DIMT1 DIMT1L HUSSY-05	1.79591	0.00724828	0.110012
Q8WTS6	SETD7 KIAA1717 KMT7 SET7 SET9	1.75305	0.00759306	0.11229
O94992	HEXIM1 CLP1 EDG1 HIS1 MAQ1	1.42085	0.00798752	0.116628
P61289	PSME3	2.8276	0.00820235	0.118268
Q86X95	CIR1 CIR	1.352	0.00879206	0.122351
Q99848	EBNA1BP2 EBP2	1.2327	0.00880975	0.122351
O75717	WDHD1 AND1	2.04233	0.0090858	0.122351
Q5T8P6	RBM26 C13orf10 PRO1777	1.44537	0.00914899	0.122351
Q99598	TSNAX TRAX	1.46972	0.00946463	0.124062
Q5VYK3	ECPAS ECM29 KIAA0368	1.5715	0.0106077	0.13157
P25786	PSMA1 HC2 NU PROS30 PSC2	1.26519	0.0114075	0.136358
Q01085	TIAL1	1.10688	0.0116444	0.137762
Q49A26	GLYR1 HIBDL NDF NP60 NPAC	1.63049	0.0120425	0.139871
Q8N3U4	STAG2 SA2	2.20132	0.012758	0.146382
Q13547	HDAC1 RPD3L1	3.649	0.0134248	0.148187
Q9NYF8	BCLAF1 BTF KIAA0164	1.03233	0.014394	0.150949
Q9UIG0	BAZ1B WBSC10 WBSCR10 WBSCR9 WSTF	1.96769	0.0147324	0.15173
Q99590	SCAF11 CASP11 SFRS2IP SIP1 SRSF2IP	1.29565	0.0153451	0.15299
Q9P2I0	CPSF2 CPSF100 KIAA1367	1.7466	0.0153969	0.15299
Q8NFC6	BOD1L1 BOD1L FAM44A KIAA1327	1.71125	0.0167269	0.160788
P28340	POLD1 POLD	1.70312	0.0171301	0.163302
Q9NWH9	SLTM MET	1.18466	0.0184342	0.172177
Q9Y2X0	MED16 DRIP92 THRAP5	1.19614	0.0215893	0.179908
Q9UKN8	GTF3C4	4.34908	0.0219563	0.181553
P49711	CTCF	1.3455	0.0230528	0.18763
Q9BXS6	NUSAP1 ANKT BM-037 PRO0310	3.69929	0.023098	0.18763
Q9NRZ9	HELLS PASG SMARCA6 Nbla10143	1.61872	0.0236712	0.189379
P35659	DEK	2.83885	0.0241438	0.189379
Q9HC52	CBX8 PC3 RC1	1.18482	0.0247354	0.190215
Q96ST3	SIN3A	1.58508	0.0251155	0.190625
Q9Y5B6	PAXBP1 C21orf66 GCFC GCFC1	1.11311	0.0255257	0.190625
P24928	POLR2A POLR2	1.13973	0.0255462	0.190625
Q9NZT2	OGFR	1.29884	0.0255982	0.190625
Q9Y2L1	DIS3 KIAA1008 RRP44	1.58247	0.0257161	0.190625
Q96KQ7	EHMT2 BAT8 C6orf30 G9A KMT1C NG36	1.64736	0.0258727	0.190625
P49756	RBM25 RNPC7	1.51389	0.0277653	0.195289
O75940	SMNDC1 SMNR SPF30	1.44516	0.0294165	0.202579
P26368	U2AF2 U2AF65	1.12557	0.0298784	0.204538
P09012	SNRPA	1.9932	0.0322415	0.214301
Q9UKL0	RCOR1 KIAA0071 RCOR	2.34818	0.0325324	0.215049
Q8NI36	WDR36	3.23998	0.0343693	0.217084
Q96QC0	PPP1R10 CAT53 FB19 PNUTS	2.53344	0.0343706	0.217084
Q12948	FOXC1 FKHL7 FREAC3	1.91993	0.0348998	0.218057
P25815	S100P S100E	1.17802	0.037424	0.223093
Q6PCB5	RSBN1L	1.20662	0.0375302	0.22315
Q9H307	PNN DRS MEMA	1.16475	0.0382654	0.226355
Q15773	MLF2	1.37864	0.0423032	0.233493
Q8WXA9	SREK1 SFRS12 SRRP86	1.79259	0.0423326	0.233493
P35637	FUS TLS	1.056	0.0442493	0.233539
Q8IU81	IRF2BP1	1.49367	0.0448103	0.233539
Q12996	CSTF3	1.53747	0.0481033	0.239685
Q9NXF1	TEX10 L18 Nbla10363	1.98705	0.0497156	0.24368

### Sheet: Crapome filtered
Shortlisted contaminated proteins from CRAPome database
Accession	Reviewed	Entry Name	GENE	Protein names
Q13085	reviewed	ACACA_HUMAN	ACACA	Acetyl-CoA carboxylase 1 (ACC1) (EC 6.4.1.2) (Acetyl-Coenzyme A carboxylase alpha) (ACC-alpha)
O00763	reviewed	ACACB_HUMAN	ACACB	Acetyl-CoA carboxylase 2 (EC 6.4.1.2) (ACC-beta)
P62736	reviewed	ACTA_HUMAN	ACTA	Actin, aortic smooth muscle (EC 3.6.4.-) (Alpha-actin-2) (Cell growth-inhibiting gene 46 protein) [Cleaved into: Actin, aortic smooth muscle, intermediate form]
P60709	reviewed	ACTB_HUMAN	ACTB	Actin, cytoplasmic 1 (EC 3.6.4.-) (Beta-actin) [Cleaved into: Actin, cytoplasmic 1, N-terminally processed]
Q562R1	reviewed	ACTBL_HUMAN	ACTBL	Beta-actin-like protein 2 (Kappa-actin)
Q9BYX7	reviewed	ACTBM_HUMAN	ACTBM	Putative beta-actin-like protein 3 (Kappa-actin) (POTE ankyrin domain family member K)
P68032	reviewed	ACTC_HUMAN	ACTC	Actin, alpha cardiac muscle 1 (EC 3.6.4.-) (Alpha-cardiac actin) [Cleaved into: Actin, alpha cardiac muscle 1, intermediate form]
P63261	reviewed	ACTG_HUMAN	ACTG	Actin, cytoplasmic 2 (EC 3.6.4.-) (Gamma-actin) [Cleaved into: Actin, cytoplasmic 2, N-terminally processed]
P63267	reviewed	ACTH_HUMAN	ACTH	Actin, gamma-enteric smooth muscle (EC 3.6.4.-) (Alpha-actin-3) (Gamma-2-actin) (Smooth muscle gamma-actin) [Cleaved into: Actin, gamma-enteric smooth muscle, intermediate form]
P68133	reviewed	ACTS_HUMAN	ACTS	Actin, alpha skeletal muscle (EC 3.6.4.-) (Alpha-actin-1) [Cleaved into: Actin, alpha skeletal muscle, intermediate form]
P11021	reviewed	BIP_HUMAN	BIP	Endoplasmic reticulum chaperone BiP (EC 3.6.4.10) (78 kDa glucose-regulated protein) (GRP-78) (Binding-immunoglobulin protein) (BiP) (Heat shock protein 70 family protein 5) (HSP70 family protein 5) (Heat shock protein family A member 5) (Immunoglobulin heavy chain-binding protein)
P10809	reviewed	CH60_HUMAN	CH60	60 kDa heat shock protein, mitochondrial (EC 5.6.1.7) (60 kDa chaperonin) (Chaperonin 60) (CPN60) (Heat shock protein 60) (HSP-60) (Hsp60) (HuCHA60) (Mitochondrial matrix protein P1) (P60 lymphocyte protein)
Q08211	reviewed	DHX9_HUMAN	DHX9	ATP-dependent RNA helicase A (EC 3.6.4.13) (DEAH box protein 9) (DExH-box helicase 9) (Leukophysin) (LKP) (Nuclear DNA helicase II) (NDH II) (RNA helicase A)
P68104	reviewed	EF1A1_HUMAN	EF1A1	Elongation factor 1-alpha 1 (EF-1-alpha-1) (Elongation factor Tu) (EF-Tu) (Eukaryotic elongation factor 1 A-1) (eEF1A-1) (Leukocyte receptor cluster member 7)
Q05639	reviewed	EF1A2_HUMAN	EF1A2	Elongation factor 1-alpha 2 (EF-1-alpha-2) (Eukaryotic elongation factor 1 A-2) (eEF1A-2) (Statin-S1)
Q5VTE0	reviewed	EF1A3_HUMAN	EF1A3	Putative elongation factor 1-alpha-like 3 (EF-1-alpha-like 3) (Eukaryotic elongation factor 1 A-like 3) (eEF1A-like 3) (Eukaryotic translation elongation factor 1 alpha-1 pseudogene 5)
P13639	reviewed	EF2_HUMAN	EF2	Elongation factor 2 (EF-2)
P49411	reviewed	EFTU_HUMAN	EFTU	Elongation factor Tu, mitochondrial (EF-Tu) (P43)
P21333	reviewed	FLNA_HUMAN	FLNA	Filamin-A (FLN-A) (Actin-binding protein 280) (ABP-280) (Alpha-filamin) (Endothelial actin-binding protein) (Filamin-1) (Non-muscle filamin)
P38646	reviewed	GRP75_HUMAN	GRP75	Stress-70 protein, mitochondrial (75 kDa glucose-regulated protein) (GRP-75) (Heat shock 70 kDa protein 9) (Mortalin) (MOT) (Peptide-binding protein 74) (PBP74)
P68431	reviewed	H31_HUMAN	H31	Histone H3.1 (Histone H3/a) (Histone H3/b) (Histone H3/c) (Histone H3/d) (Histone H3/f) (Histone H3/h) (Histone H3/i) (Histone H3/j) (Histone H3/k) (Histone H3/l)
Q16695	reviewed	H31T_HUMAN	H31T	Histone H3.1t (H3/t) (H3t) (H3/g) (Histone H3.4)
Q71DI3	reviewed	H32_HUMAN	H32	Histone H3.2 (H3-clustered histone 13) (H3-clustered histone 14) (H3-clustered histone 15) (Histone H3/m) (Histone H3/o)
P84243	reviewed	H33_HUMAN	H33	Histone H3.3
Q5TEC6	reviewed	H37_HUMAN	H37	Histone H3-7
Q6NXT2	reviewed	H3C_HUMAN	H3C	Histone H3.3C (Histone H3.5)
P31943	reviewed	HNRH1_HUMAN	HNRH1	Heterogeneous nuclear ribonucleoprotein H (hnRNP H) [Cleaved into: Heterogeneous nuclear ribonucleoprotein H, N-terminally processed]
P52597	reviewed	HNRPF_HUMAN	HNRPF	Heterogeneous nuclear ribonucleoprotein F (hnRNP F) (Nucleolin-like protein mcs94-1) [Cleaved into: Heterogeneous nuclear ribonucleoprotein F, N-terminally processed]
P61978	reviewed	HNRPK_HUMAN	HNRPK	Heterogeneous nuclear ribonucleoprotein K (hnRNP K) (Transformation up-regulated nuclear protein) (TUNP)
P14866	reviewed	HNRPL_HUMAN	HNRPL	Heterogeneous nuclear ribonucleoprotein L (hnRNP L)
P0DMV8	reviewed	HS71A_HUMAN	HS71A	Heat shock 70 kDa protein 1A (Heat shock 70 kDa protein 1) (HSP70-1) (HSP70.1)
P0DMV9	reviewed	HS71B_HUMAN	HS71B	Heat shock 70 kDa protein 1B (Heat shock 70 kDa protein 2) (HSP70-2) (HSP70.2)
P34931	reviewed	HS71L_HUMAN	HS71L	Heat shock 70 kDa protein 1-like (Heat shock 70 kDa protein 1L) (Heat shock 70 kDa protein 1-Hom) (HSP70-Hom)
P54652	reviewed	HSP72_HUMAN	HSP72	Heat shock-related 70 kDa protein 2 (Heat shock 70 kDa protein 2)
P17066	reviewed	HSP76_HUMAN	HSP76	Heat shock 70 kDa protein 6 (Heat shock 70 kDa protein B')
P11142	reviewed	HSP7C_HUMAN	HSP7C	Heat shock cognate 71 kDa protein (EC 3.6.4.10) (Heat shock 70 kDa protein 8) (Lipopolysaccharide-associated protein 1) (LAP-1) (LPS-associated protein 1)
P04264	reviewed	K2C1_HUMAN	K2C1	Keratin, type II cytoskeletal 1 (67 kDa cytokeratin) (Cytokeratin-1) (CK-1) (Hair alpha protein) (Keratin-1) (K1) (Type-II keratin Kb1)
Q96RQ3	reviewed	MCCA_HUMAN	MCCA	Methylcrotonoyl-CoA carboxylase subunit alpha, mitochondrial (MCCase subunit alpha) (EC 6.4.1.4) (3-methylcrotonyl-CoA carboxylase 1) (3-methylcrotonyl-CoA carboxylase biotin-containing subunit) (3-methylcrotonyl-CoA:carbon dioxide ligase subunit alpha)
Q15366	reviewed	PCBP2_HUMAN	PCBP2	Poly(rC)-binding protein 2 (Alpha-CP2) (Heterogeneous nuclear ribonucleoprotein E2) (hnRNP E2)
P05165	reviewed	PCCA_HUMAN	PCCA	Propionyl-CoA carboxylase alpha chain, mitochondrial (PCCase subunit alpha) (EC 6.4.1.3) (Propanoyl-CoA:carbon dioxide ligase subunit alpha)
Q6S8J3	reviewed	POTEE_HUMAN	POTEE	POTE ankyrin domain family member E (ANKRD26-like family C member 1A) (Prostate, ovary, testis-expressed protein on chromosome 2) (POTE-2)
A5A3E0	reviewed	POTEF_HUMAN	POTEF	POTE ankyrin domain family member F (ANKRD26-like family C member 1B) (Chimeric POTE-actin protein)
P0CG38	reviewed	POTEI_HUMAN	POTEI	POTE ankyrin domain family member I
P0CG39	reviewed	POTEJ_HUMAN	POTEJ	POTE ankyrin domain family member J
Q06830	reviewed	PRDX1_HUMAN	PRDX1	Peroxiredoxin-1 (EC 1.11.1.24) (Natural killer cell-enhancing factor A) (NKEF-A) (Proliferation-associated gene protein) (PAG) (Thioredoxin peroxidase 2) (Thioredoxin-dependent peroxide reductase 2) (Thioredoxin-dependent peroxiredoxin 1)
P11498	reviewed	PYC_HUMAN	PYC	Pyruvate carboxylase, mitochondrial (EC 6.4.1.1) (Pyruvic carboxylase) (PCB)
Q02878	reviewed	RL6_HUMAN	RL6	60S ribosomal protein L6 (Large ribosomal subunit protein eL6) (Neoplasm-related protein C140) (Tax-responsive enhancer element-binding protein 107) (TaxREB107)
P68363	reviewed	TBA1B_HUMAN	TBA1B	Tubulin alpha-1B chain (EC 3.6.5.-) (Alpha-tubulin ubiquitous) (Tubulin K-alpha-1) (Tubulin alpha-ubiquitous chain) [Cleaved into: Detyrosinated tubulin alpha-1B chain]
Q9BQE3	reviewed	TBA1C_HUMAN	TBA1C	Tubulin alpha-1C chain (EC 3.6.5.-) (Alpha-tubulin 6) (Tubulin alpha-6 chain) [Cleaved into: Detyrosinated tubulin alpha-1C chain]
P68366	reviewed	TBA4A_HUMAN	TBA4A	Tubulin alpha-4A chain (EC 3.6.5.-) (Alpha-tubulin 1) (Testis-specific alpha-tubulin) (Tubulin H2-alpha) (Tubulin alpha-1 chain)
Q9H853	reviewed	TBA4B_HUMAN	TBA4B	Putative tubulin-like protein alpha-4B (EC 3.6.5.-) (Alpha-tubulin 4B)
Q9NY65	reviewed	TBA8_HUMAN	TBA8	Tubulin alpha-8 chain (EC 3.6.5.-) (Alpha-tubulin 8) (Tubulin alpha chain-like 2) [Cleaved into: Dephenylalaninated tubulin alpha-8 chain]
P04350	reviewed	TBB4A_HUMAN	TBB4A	Tubulin beta-4A chain (Tubulin 5 beta) (Tubulin beta-4 chain)
P68371	reviewed	TBB4B_HUMAN	TBB4B	Tubulin beta-4B chain (Tubulin beta-2 chain) (Tubulin beta-2C chain)
P07437	reviewed	TBB5_HUMAN	TBB5	Tubulin beta chain (Tubulin beta-5 chain)
