## Supplementary material for "FUS post-transcriptional splicing is autoregulated via RNA condensation with therapeutic potential for ALS-FUS": Table S3

### Sheet: m6A FUS all
ID	Seqname	Position	Strand	Gene	Genome type	Condition	Tissue/Cell Line	Technique	Region
exon1 (chr16: 31180139-31180227)
m6A_hg38_148242	chr16	31180143	+	FUS	protein_coding	1	HEK293	miCLIP	5'UTR/Exon
intron 1 (chr16: 31180228-31182397)
m6A_hg38_148243	chr16	31180706	+	FUS	protein_coding	1	HSPC	m6A-SAC-seq	Intron
m6A_hg38_148244	chr16	31180876	+	FUS	protein_coding	1	HSPC	m6A-SAC-seq	Intron
m6A_hg38_148245	chr16	31180934	+	FUS	protein_coding	1	HSPC	m6A-SAC-seq	Intron
m6A_hg38_148246	chr16	31181612	+	FUS	protein_coding	1	HSPC	m6A-SAC-seq	Intron
m6A_hg38_148247	chr16	31181797	+	FUS	protein_coding	1	HSPC	m6A-SAC-seq	Intron
exon2 (chr16: 31182398-31182422)
intron2 (chr16: 31182423-31182512)
exon3 (chr16: 31182513-31182664)
m6A_hg38_148248	chr16	31182576	+	FUS	protein_coding	2	HEK293T	miCLIP ... (2)	Exon
m6A_hg38_148249	chr16	31182611	+	FUS	protein_coding	2	HEK293E ... (2)	miCLIP ... (2)	Exon
intron3 (chr16: 31182665-31183857)
m6A_hg38_148250	chr16	31183276	+	FUS	protein_coding	1	HeLa	miCLIP	Intron
m6A_hg38_148251	chr16	31183834	+	FUS	protein_coding	2	HSPC	m6A-SAC-seq	Intron
exon4 (chr16: 31183858-31184002)
intron4 (chr16: 31184003-31184208)
exon5 (chr16: 31184209-31184396)
m6A_hg38_148252	chr16	31184287	+	FUS	protein_coding	3	HEK293T ... (2)	miCLIP	Exon
m6A_hg38_148253	chr16	31184305	+	FUS	protein_coding	5	Brain ... (4)	m6A-REF-seq ... (2)	Exon
m6A_hg38_148254	chr16	31184341	+	FUS	protein_coding	2	HEK293 ... (2)	m6A-REF-seq ... (2)	Exon
intron5 (chr16: 31184397-31184938)
exon6 (chr16: 31184939-31185179)
m6A_hg38_148255	chr16	31185008	+	FUS	protein_coding	2	HSPC	m6A-SAC-seq	Exon
m6A_hg38_148256	chr16	31185042	+	FUS	protein_coding	2	HEK293T ... (2)	miCLIP ... (2)	Exon
m6A_hg38_148257	chr16	31185135	+	FUS	protein_coding	3	HeLa ... (2)	PA-m6A-seq ... (2)	Exon
intron6 (chr16: 31185180-31186801)
m6A_hg38_148258	chr16	31185320	+	FUS	protein_coding	2	HSPC	m6A-SAC-seq	Intron
m6A_hg38_148259	chr16	31185497	+	FUS	protein_coding	1	HEK293E	miCLIP	Intron
m6A_hg38_148260	chr16	31185601	+	FUS	protein_coding	1	HSPC	m6A-SAC-seq	Intron
m6A_hg38_148261	chr16	31185685	+	FUS	protein_coding	1	HSPC	m6A-SAC-seq	Intron
m6A_hg38_148262	chr16	31185707	+	FUS	protein_coding	1	HSPC	m6A-SAC-seq	Intron
m6A_hg38_148263	chr16	31185729	+	FUS	protein_coding	2	HEK293E ... (2)	miCLIP ... (2)	Intron
m6A_hg38_148264	chr16	31185768	+	FUS	protein_coding	2	HSPC	m6A-SAC-seq	Intron
m6A_hg38_148265	chr16	31186149	+	FUS	protein_coding	1	HSPC	m6A-SAC-seq	Intron
m6A_hg38_148266	chr16	31186156	+	FUS	protein_coding	1	HSPC	m6A-SAC-seq	Intron
m6A_hg38_148267	chr16	31186597	+	FUS	protein_coding	4	LNCaP ... (4)	miCLIP ... (2)	Intron
m6A_hg38_148268	chr16	31186646	+	FUS	protein_coding	2	HSPC	m6A-SAC-seq	Intron
exon7 (chr16: 31186802-31186836)
m6A_hg38_148269	chr16	31186810	+	FUS	protein_coding	1	HSPC	m6A-SAC-seq	Exon
intron7 (chr16: 31186837-31188324)
m6A_hg38_148270	chr16	31187027	+	FUS	protein_coding	1	HSPC	m6A-SAC-seq	Intron
m6A_hg38_148271	chr16	31187094	+	FUS	protein_coding	2	HEK293T ... (2)	miCLIP	Intron
m6A_hg38_148272	chr16	31187125	+	FUS	protein_coding	1	HSPC	m6A-SAC-seq	Intron
m6A_hg38_148273	chr16	31187141	+	FUS	protein_coding	1	HEK293E	miCLIP	Intron
m6A_hg38_148274	chr16	31187355	+	FUS	protein_coding	4	MOLM13 ... (4)	miCLIP ... (3)	Intron
m6A_hg38_148275	chr16	31187714	+	FUS	protein_coding	1	HEK293E	miCLIP	Intron
m6A_hg38_148276	chr16	31187975	+	FUS	protein_coding	1	HEK293E	miCLIP	Intron
m6A_hg38_148277	chr16	31188043	+	FUS	protein_coding	3	HEK293E ... (2)	miCLIP ... (2)	Intron
m6A_hg38_148278	chr16	31188261	+	FUS	protein_coding	4	HepG2 ... (2)	m6A-SAC-seq	Intron
exon8 (chr16: 31188325-31188357)
m6A_hg38_148279	chr16	31188352	+	FUS	protein_coding	1	HSPC	m6A-SAC-seq	Exon
intron8 (chr16: 31188358-31189122)
m6A_hg38_148280	chr16	31188407	+	FUS	protein_coding	1	HSPC	m6A-SAC-seq	Intron
m6A_hg38_148281	chr16	31188843	+	FUS	protein_coding	1	HSPC	m6A-SAC-seq	Intron
exon9 (chr16: 31189123-31189226)
m6A_hg38_148282	chr16	31189124	+	FUS	protein_coding	2	HEK293T ... (2)	miCLIP	Exon
m6A_hg38_148283	chr16	31189138	+	FUS	protein_coding	4	HEK293E ... (2)	miCLIP ... (2)	Exon
intron9 (chr16: 31189227-31189664)
exon10 (chr16: 31189665-31189794)
m6A_hg38_148284	chr16	31189665	+	FUS	protein_coding	3	HeLa ... (2)	miCLIP ... (2)	Exon
m6A_hg38_148285	chr16	31189669	+	FUS	protein_coding	3	CRMM1 ... (3)	miCLIP	Exon
m6A_hg38_148286	chr16	31189682	+	FUS	protein_coding	6	HEK293T ... (5)	miCLIP ... (2)	Exon
m6A_hg38_148287	chr16	31189708	+	FUS	protein_coding	2	HeLa ... (2)	miCLIP ... (2)	Exon
m6A_hg38_148288	chr16	31189756	+	FUS	protein_coding	1	HEK293E	miCLIP	Exon
m6A_hg38_148289	chr16	31189783	+	FUS	protein_coding	3	HEK293 ... (2)	miCLIP ... (2)	Exon
intron10 (chr16: 31189795-31190039)
exon11 (chr16: 31190040-31190141)
m6A_hg38_148290	chr16	31190094	+	FUS	protein_coding	6	HeLa ... (4)	PA-m6A-seq ... (3)	Exon
m6A_hg38_148291	chr16	31190114	+	FUS	protein_coding	1	HEK293T	m6A-label-seq	Exon
m6A_hg38_148292	chr16	31190125	+	FUS	protein_coding	1	HEK293T	m6A-label-seq	Exon
m6A_hg38_148293	chr16	31190131	+	FUS	protein_coding	1	HEK293T	m6A-label-seq	Exon
m6A_hg38_148294	chr16	31190140	+	FUS	protein_coding	1	HEK293T	m6A-label-seq	Exon
intron11 (chr16: 31190142-31190274)
exon12 (chr16: 31190275-31190398)
m6A_hg38_148295	chr16	31190276	+	FUS	protein_coding	1	HEK293T	m6A-label-seq	Exon
m6A_hg38_148296	chr16	31190296	+	FUS	protein_coding	1	HEK293T	m6A-label-seq	Exon
intron12 (chr16: 31190399-31190741)
m6A_hg38_148297	chr16	31190603	+	FUS	protein_coding	1	HSPC	m6A-SAC-seq	Intron
m6A_hg38_148298	chr16	31190717	+	FUS	protein_coding	1	HSPC	m6A-SAC-seq	Intron
exon13 (chr16: 31190742-31190842)
m6A_hg38_148299	chr16	31190759	+	FUS	protein_coding	3	HCT116 ... (3)	miCLIP	Exon
m6A_hg38_148300	chr16	31190801	+	FUS	protein_coding	5	CM2005.1 ... (5)	miCLIP	Exon
m6A_hg38_148301	chr16	31190802	+	FUS	protein_coding	2	HeLa ... (2)	miCLIP	Exon
intron13 (chr16: 31190843-31190962)
exon14 (chr16: 31190963-31191110)
m6A_hg38_148302	chr16	31190969	+	FUS	protein_coding	1	HEK293E	miCLIP	Exon
m6A_hg38_148303	chr16	31191074	+	FUS	protein_coding	2	HeLa ... (2)	miCLIP	Exon
intron14 (chr16: 31191111-31191398)
m6A_hg38_148304	chr16	31191116	+	FUS	protein_coding	2	HeLa	miCLIP	Intron
exon15 (chr16: 31191399-31191605)
m6A_hg38_148305	chr16	31191464	+	FUS	protein_coding	2	Brain ... (2)	m6A-REF-seq ... (2)	3'UTR/Exon
m6A_hg38_148306	chr16	31191508	+	FUS	protein_coding	1	HeLa	m6A-CLIP-seq	3'UTR/Exon
m6A_hg38_148307	chr16	31191549	+	FUS	protein_coding	8	HEK293T ... (4)	miCLIP ... (2)	3'UTR/Exon
m6A_hg38_148308	chr16	31191563	+	FUS	protein_coding	2	HepG2 ... (2)	miCLIP	3'UTR/Exon
m6A_hg38_148309	chr16	31191591	+	FUS	protein_coding	1	HEK293T	DART-seq	3'UTR/Exon

### Sheet: m6A length normalised
region	length (nt)	No. m6A sites	No. m6A sites per 100 nt	region	length (nt)	No. m6A sites	No. m6A sites per 100 nt
exon1	89	1	1.1236	intron1	2170	5	0.230415
exon2	25	0	0	intron2	90	0	0
exon3	152	2	1.31579	intron3	1193	2	0.167645
exon4	145	0	0	intron4	206	0	0
exon5	188	3	1.59574	intron5	542	0	0
exon6	241	3	1.24481	intron6	1622	11	0.678175
exon7	35	1	2.85714	intron7	1488	9	0.604839
exon8	33	1	3.0303	intron8	765	2	0.261438
exon9	104	2	1.92308	intron9	438	0	0
exon10	130	6	4.61538	intron10	245	0	0
exon11	102	5	4.90196	intron11	133	0	0
exon12	124	2	1.6129	intron12	343	2	0.58309
exon13	101	3	2.9703	intron13	120	0	0
exon14	148	2	1.35135	intron14	288	1	0.347222
exon15	207	5	2.41546

### Sheet: Int 6 and 7 motifs
ID	Seqname	Position	Pos from +1nt	Strand	Motif	Gene	Genome type	Condition	Tissue/Cell Line	Technique	Region
FUS int6 (chr16: 31185180 - 31186801)
m6A_hg38_148258	chr16	31185320	+141	+	TGACT	FUS	protein_coding	2	HSPC	m6A-SAC-seq	intron
m6A_hg38_148259	chr16	31185497	+318	+	AGACT	FUS	protein_coding	1	HEK293E	miCLIP	intron
m6A_hg38_148260	chr16	31185601	+422	+	TAACC	FUS	protein_coding	1	HSPC	m6A-SAC-seq	intron
m6A_hg38_148261	chr16	31185685	+506	+	TGACC	FUS	protein_coding	1	HSPC	m6A-SAC-seq	intron
m6A_hg38_148262	chr16	31185707	+528	+	TGACT	FUS	protein_coding	1	HSPC	m6A-SAC-seq	intron
m6A_hg38_148263	chr16	31185729	+550	+	TGACT	FUS	protein_coding	2	HEK293E, HSPC	miCLIP, m6A-SAC-seq	intron
m6A_hg38_148264	chr16	31185768	+589	+	TGACA	FUS	protein_coding	2	HSPC	m6A-SAC-seq	intron
m6A_hg38_148265	chr16	31186149	+970	+	TGACT	FUS	protein_coding	1	HSPC	m6A-SAC-seq	intron
m6A_hg38_148266	chr16	31186156	+977	+	TAACT	FUS	protein_coding	1	HSPC	m6A-SAC-seq	intron
m6A_hg38_148267	chr16	31186597	+1418	+	AAACT	FUS	protein_coding	4	LNCaP, RWPE, HEK293E, HSPC	miCLIP, m6A-SAC-seq	intron
m6A_hg38_148268	chr16	31186646	+1467	+	AGACA	FUS	protein_coding	2	HSPC	m6A-SAC-seq	intron
FUS int7 (chr16: 31186837 - 31188324)
m6A_hg38_148270	chr16	31187027	+191	+	AGACT	FUS	protein_coding	1	HSPC	m6A-SAC-seq	intron
m6A_hg38_148271	chr16	31187094	+258	+	GGACT	FUS	protein_coding	2	HEK293T, HEK293E	miCLIP	intron
m6A_hg38_148272	chr16	31187125	+289	+	TGACC	FUS	protein_coding	1	HSPC	m6A-SAC-seq	intron
m6A_hg38_148273	chr16	31187141	+305	+	AAACT	FUS	protein_coding	1	HEK293E	miCLIP	intron
m6A_hg38_148274	chr16	31187355	+519	+	GGACT	FUS	protein_coding	4	MOLM13, A549, Hela, HepG2	miCLIP , m6A-CLIP-seq, m6A-SAC-seq	intron
m6A_hg38_148275	chr16	31187714	+878	+	AAACA	FUS	protein_coding	1	HEK293E	miCLIP	intron
m6A_hg38_148276	chr16	31187975	+1139	+	GAACC	FUS	protein_coding	1	HEK293E	miCLIP	intron
m6A_hg38_148277	chr16	31188043	+1207	+	GGACA	FUS	protein_coding	3	HEK293E, HSPC	miCLIP, m6A-SAC-seq	intron
m6A_hg38_148278	chr16	31188261	+1425	+	TGACT	FUS	protein_coding	4	HepG2, HSPC	m6A-SAC-seq	intron
