## Supplementary material for "FUS post-transcriptional splicing is autoregulated via RNA condensation with therapeutic potential for ALS-FUS": Table S5

### Sheet: HyPro FUS
Probe	Sequence
int6-1	actccccaccaaagatactc
int6-2	ggagattcatgcaatcctcc
int6-3	atgcactagggactggcttc
int6-4	ccctagacaacaagaatact
int6-5	attcagtggtatggatggga
int6-6	ctccaatccatacgtatcta
int6-7	tgtttcttgcctaggatatt
int6-8	aggagtgggatcatcggttt
int6-9	accaagtttccctactattt
int6-10	gaggacacatgggaatacac
int6-11	ggttaaccattaccaactcc
int6-12	gaaaacgggaagagtagcca
int6-13	agtgcaaatcaagctcgtgg
int6-14	ccccataaaccaagtcacac
int6-15	aaggtctgcttacttcagtc
int6-16	cagtggaacaaataggtggg
int6-17	taagtaaccaggggaaggca
int6-18	ccaacagatttgacaactgt
int6-19	agggtccttcaaatcttatt
int6-20	cctttttcaagggagacaga
int6-21	acagtaacactgacattcct
int6-22	cttaccatttccaaactcgg
int6-23	gcagagcaagttaacagtca
int6-24	tcatacctgtggcacataaa
int6-25	gagtattttgcaatgtcacc
int6-26	ccttctacactgcgagaaga
int6-27	actgagctgtttttgatctc
int6-28	ttagctaagctctgtcctaa
int6-29	caacttccccttaaagcaag
int6-30	ttgaaagcagcaagcagacc
int6-31	tacccagaagacatttcaca
int6-32	gtttaaaaaccctaccccaa
int6-33	gtggttgacaaccaagtagt
int6-34	attttccttggtcgttcttc
int6-35	atttctcagacacagtttat
int6-36	ttgtctgacctttgagcatg
int7-1	acacgctaagacatctgcaa
int7-2	cctcaaaacctttgacattt
int7-3	tttctggaggtggttctgga
int7-4	aggcaacaggtggcattcta
int7-5	gggcaaacccatttggtaaa
int7-6	actagacccctcttattaac
int7-7	taagtgccaggtgtggcaac
int7-8	ctccagtttctcatgatgat
int7-9	ccctcttccagaattaaaca
int7-10	tgtataccaacttcaccatc
int7-11	acaccattccgtactttata
int7-12	ccatctcagttaagtccata
int7-13	cccagagctagtttctattt
int7-14	ttaagacctggttatttccc
int7-15	gtccacgaattcagtttgtg
int7-16	ttgtgctgtttaagaccttc
int7-17	ccagcttactgggagacttc
int7-18	cttttgttaaccaaaccaga
int7-19	acgcaatgacacctaagtca
int7-20	agaccatctttgaccaatgt
int7-21	ttaaaaccgtgttgtttccc
int7-22	acacttaacccttgtggaac
int7-23	ccagtttctcccaactttac
int7-24	tctctcacccgagagaagag
int7-25	acaaaccaactcagcttggc
int7-26	gggaaacggagacccattaa
int7-27	aaatgtcctcagcacaggtg
int7-28	cacacttcagcaaatgctgc
int7-29	tgagtctccacagagacaac
int7-30	aggccccttaagatctgtaa
int7-31	tgcccagaggagaaaattct
int7-32	agccgttagtcaacaggaaa

### Sheet: HyPro ACTB
Probe	Sequence
ActB_int2_1	caagaagccctgagcacg
ActB_int3_2	ccaccagaagaggtagcg
ActB_int3_3	tgagaaagggcgcagctc
ActB_int3_4	cggcagaagagagaacca
ActB_int3_5	cacctagtcagagagaca
ActB_int3_6	acccacaacactgtctta
ActB_int3_7	agccagtgttagtaccta
ActB_int3_8	ctcatggccttgtcacac
ActB_int3_9	aaggccgctttacaccag
ActB_int3_10	ctactgtgcacctactta
ActB_int3_11	atggggagtctgttcaga
ActB_int3_12	agtgtgctggggtcttgg
ActB_int3_13	agtgcaaagaacacggct
ActB_int3_14	agacgggggacatgcaga
ActB_int3_15	acactggggaagccactg
ActB_int3_16	ggcagagatacaccatgt
ActB_int4_17	ggagacagtctccactca
ActB_int4_18	ggtaaccctcatgtcagg
ActB_int4_19	tagcttccacagcacagc
ActB_int4_20	gggaaatgagggcaggac
ActB_int5_21	ggcaggaaagacacccac
ActB_int5_22	tgacagctccccacacac
ActB_int5_23	gcagtgaggaccctggat
ActB_int5_24	tgaggagggaaggggaca
N_ActB_int1_25	ctctgcacgggcgaaggg
N_ActB_int1_26	gaactggcgtggggtgtc
N_ActB_int1_27	cggctcagacaaagaccc
N_ActB_int1_28	gatccccattggcaagag
N_ActB_int1_29	caaaggaccagcgcgcac
N_ActB_int1_30	cagcgcgcacgcagttag
N_ActB_int1_31	gcgcaattagcgccaatt
N_ActB_int1_32	gaacgcacgcgcagttag
N_ActB_int1_33	gcagagaaagcgcccttg
N_ActB_int1_34	gaaaccgggaggctcctg

### Sheet: Stellaris FUS
Intron 6			Intron 7			Intron 1
Probe	Sequence		Probe	Sequence		Probe	Sequence
1	actccccaccaaagatactc		1	cagacaaagcattgctggga		1	aaacgaaaagcccagctggg
2	ggagattcatgcaatcctcc		2	acacgctaagacatctgcaa		2	cacaggggcgccaaaaaatc
3	atgcactagggactggcttc		3	cctcaaaacctttgacattt		3	ggccagaggagcgaaacaaa
4	ccctagacaacaagaatact		4	tttctggaggtggttctgga		4	caaagaaaagacttcccgcc
5	attcagtggtatggatggga		5	aggcaacaggtggcattcta		5	cgcttcaaacccctaagaag
6	ctccaatccatacgtatcta		6	gggcaaacccatttggtaaa		6	cacggagaatgggcgttttc
7	tgtttcttgcctaggatatt		7	actagacccctcttattaac		7	gatgcagcactgcgacaaag
8	aggagtgggatcatcggttt		8	taagtgccaggtgtggcaac		8	aaccaacacgaggcggggaa
9	accaagtttccctactattt		9	ctccagtttctcatgatgat		9	gaagggtctcgcgacagaaa
10	gaggacacatgggaatacac		10	ccctcttccagaattaaaca		10	aaggaccactgagggacaag
11	ggttaaccattaccaactcc		11	tgtataccaacttcaccatc		11	aaaccgttaagctagagggc
12	gaaaacgggaagagtagcca		12	acaccattccgtactttata		12	ggaaaaactctcgggccgtc
13	agtgcaaatcaagctcgtgg		13	ccatctcagttaagtccata		13	acaagatcaactcatcctcc
14	ccccataaaccaagtcacac		14	cccagagctagtttctattt		14	cttttgaaaagccccactta
15	aaggtctgcttacttcagtc		15	ttaagacctggttatttccc		15	agatggttccgttttctcac
16	cagtggaacaaataggtggg		16	gtccacgaattcagtttgtg		16	agtcaacaggtactcgagtc
17	taagtaaccaggggaaggca		17	ttgtgctgtttaagaccttc		17	agtgcaaagccagagaatca
18	ccaacagatttgacaactgt		18	ccagcttactgggagacttc		18	ccggagatgaagtgggcttt
19	agggtccttcaaatcttatt		19	cttttgttaaccaaaccaga		19	cattcttcactctttgacca
20	cctttttcaagggagacaga		20	acgcaatgacacctaagtca		20	ccagacccacagaataagaa
21	acagtaacactgacattcct		21	agaccatctttgaccaatgt		21	tgttcagattgtggcctctg
22	cttaccatttccaaactcgg		22	ttaaaaccgtgttgtttccc		22	tggcacaggtttgaattcga
23	gcagagcaagttaacagtca		23	acacttaacccttgtggaac		23	caacgtcgcagaactaccaa
24	tcatacctgtggcacataaa		24	ccagtttctcccaactttac		24	gccaggagtcaagagactaa
25	gagtattttgcaatgtcacc		25	tctctcacccgagagaagag		25	ccactctatgagaaagccat
26	ccttctacactgcgagaaga		26	acaaaccaactcagcttggc		26	aaacatcgcgcattcgtttc
27	actgagctgtttttgatctc		27	gggaaacggagacccattaa		27	attcatgtcagtgattgctc
28	ttagctaagctctgtcctaa		28	aaatgtcctcagcacaggtg		28	atccacaattttctgcaagc
29	caacttccccttaaagcaag		29	cacacttcagcaaatgctgc		29	ggaaaaaccaaggtcttggt
30	ttgaaagcagcaagcagacc		30	tgagtctccacagagacaac		30	tttctacagagtcccagaag
31	tacccagaagacatttcaca		31	aggccccttaagatctgtaa		31	aaactggcgttatcagccaa
32	gtttaaaaaccctaccccaa		32	tgcccagaggagaaaattct		32	aattcctccatgagacactg
33	gtggttgacaaccaagtagt		33	agccgttagtcaacaggaaa		33	catgttgcaacaaagggcat
34	attttccttggtcgttcttc					34	ttccttaactcaagcactga
35	atttctcagacacagtttat
36	ttgtctgacctttgagcatg
37	atgggtaggtgtttttggaa
